# Integrated kidney and urine proteomics define encrypted antimicrobial peptides as effectors of host defence in human pyelonephritis

**DOI:** 10.64898/2026.04.10.717476

**Authors:** Lars Borgards, Hannah Voss, Stephanie Tautges, Bente Siebels, Ekaterina Pylaeva, Philippa Spangenberg, Devon Siemes, Christoph Krisp, Jessica Schmitz, Lisa Cinkul, Damilola Akinyemi, Annika Hilger, Paulina Szymczak, Anne Aust, Jan H Bräsen, Ewa Szczurek, Cesar de la Fuente-Nunez, Jadwiga Jablonska, Oliver Soehnlein, Ulrich Dobrindt, Hartmut Schlüter, Sibylle von Vietinghoff, Florian Wagenlehner, Daniel R. Engel, Olga Shevchuk

**Affiliations:** Department of Immunodynamics, Institute for Experimental Immunology and Imaging, University Hospital Essen, Essen, Germany; Section Mass Spectrometry and Proteomics, University Medical Center Hamburg-Eppendorf (UKE), Hamburg, Germany; Department of Otorhinolaryngology, Head and Neck Surgery, University Hospital Essen, University of Duisburg-Essen, Essen, Germany; German Cancer Consortium (DKTK) partner site Düsseldorf/Essen; Essen, Germany; Nephropathology Unit, Institute for Pathology, Hannover Medical School, Hannover; Germany; Clinic for Urology, Pediatric Urology and Andrology, Justus-Liebig-University Giessen, Giessen, Germany; Institute of Experimental Pathology (ExPat), Center for Molecular Biology of Inflammation (ZMBE), University Hospital Münster, University of Münster, Münster, Germany; Institute of Hygiene, University of Münster, Münster, Germany; Institute of AI for Health, Helmholtz Zentrum München, German Research Center for Environmental Health, Neuherberg, Germany; Institute of Informatics, Faculty of Mathematics, Informatics and Mechanics, University of Warsaw, Warsaw, Poland; Machine Biology Group, Departments of Psychiatry and Microbiology, Institute for Biomedical Informatics, Institute for Translational Medicine and Therapeutics, Perelman School of Medicine, University of Pennsylvania, Philadelphia, Pennsylvania, United States of America; Departments of Bioengineering and Chemical and Biomolecular Engineering, School of Engineering and Applied Science, University of Pennsylvania, Philadelphia, Pennsylvania, United States of America; Department of Chemistry, School of Arts and Sciences, University of Pennsylvania, Philadelphia, Pennsylvania, United States of America; Penn Institute for Computational Science, University of Pennsylvania, Philadelphia, Pennsylvania, United States of America; Nephrology Section, Medical Clinic 1, University Hospital Bonn, Rheinische Friedrich-Wilhelms University, Bonn, Germany

**Keywords:** pyelonephritis, antimicrobial peptides, urinary and renal proteome, urinary peptidome, human kidney, encrypted AMPs, innate immunity

## Abstract

Antimicrobial peptides (AMPs) are key effectors of host defence, however, their functional deployment across renal tissue and urine in pyelonephritis (PN) remains incompletely understood. Here, we integrate kidney and urine proteomics with urinary peptidomics and computational prediction to define AMP organisation and function. Proteomic analysis indicated coordinated induction of multiple AMPs in infected kidneys. These patterns were recapitulated in the urinary proteome, where AMP abundance correlated with leukocyte counts. Multiplex immunofluorescence microscopy localised these AMPs to myeloid cells, identifying them as central effector sources. Importantly, analysis of the urine peptidome revealed multiple encrypted AMPs (EPs), which arise from proteolytic processing of precursor proteins. To systematically assess their relevance for host defence, we applied an ensemble of machine learning-based predictors to prioritise candidates with activity in the urinary environment. This approach identified several potential EPs, among which the S100A12-derived peptide Calcitermin was confirmed in patient urine. Furthermore, it exerts antibacterial activity against uropathogenic *E. coli* (UPEC) and modulates myeloid cell responses. Together, these findings define a coordinated and compartmentalised AMP defence programme in human PN that extends beyond increased peptide expression, highlighting EPs as functionally relevant effectors with therapeutic potential.
