## Supplementary Table 6 - Parallel Reaction Monitroring (PRM) Mode LC-MSMS-based Absolute Quantification for "Integrated kidney and urine proteomics define encrypted antimicrobial peptides as effectors of host defence in human pyelonephritis"

### Sheet: Supp Tab 6a
Supplementary Table 6a - Parallel reaction monitroring (PRM) mode LC-MS/MS-based absolute quantification of calcitermin in PN patients and controls.
Abbreviations: C-control; PN-pyelonephritis; LOD-limit of detection
Sample	Calcitermin, absolute quantity/300ng urine peptides
C1	<LOD
C2	<LOD
C4	<LOD
C8	<LOD
C9	<LOD
C10	<LOD
PN1	<LOD
PN2	<LOD
PN5	<LOD
PN6	16.0355 fmol
PN7	<LOD
PN8	<LOD
PN10	<LOD
PN11	<LOD
PN14	<LOD
PN15	<LOD
PN17	<LOD
PN18	<LOD
PN19	<LOD
PN20	<LOD
PN21	6.0118 fmol
PN22	<LOD
PN23	<LOD
PN24	<LOD
PN26	<LOD
PN27	<LOD
PN28	<LOD
PN29	<LOD
PN3	<LOD

### Sheet: Supp Tab 6b
Supplementary Table 6b - Calibration of Calcitermin acquired by LC-MS/MS in Parallel reaction monitoring (PRM)-PASEF mode : Light to Heavy peak area ratio for all measured analyte concentrations, consisting of 25fmol heavy labled Calcitermin ((VAIALKAAHYTHK (Lys 13C6; Lys 15N2) E) and titrated amounts of synthetic ligth Calictermin (VAIALKAAHYTHKE).
Light Calcitermin Concentration [fmol/300ng urine peptides]	Heavy Calcitermin Concentration [fmol/300ng urine peptides]	Light:Heavy Peak Area Ratio
0.049	25	0.0837149
0.049	25	0.0787931
0.049	25	0.058852
0.195	25	0.0632146
0.195	25	0.0718549
0.195	25	0.0468727
0.781	25	0.0808017
0.781	25	0.0587784
0.781	25	0.084078
3.125	25	0.147133
3.125	25	0.186862
3.125	25	0.168204
12.5	25	0.400266
12.5	25	0.44493
12.5	25	0.37216
50	25	1.55235
50	25	1.6772
50	25	1.42129
200	25	14.854
200	25	16.061
200	25	13.5609
